# High-resolution temporal profiling of the gut microbiome through the whole life of mice

**DOI:** 10.1101/2022.11.07.515511

**Authors:** Lena Takayasu, Eiichiro Watanabe, Taichi Umeyama, Rina Kurokawa, Rie Maskawa, Sumanta Basu, Yusuke Ogata, Yuya Kiguchi, Hiroaki Masuoka, Masahiro Umezaki, Hideki Takayasu, Misako Takayasu, Masahira Hattori, Wataru Suda

## Abstract

The temporal changes of the gut microbiome are thought to be critical for understanding its interactions with host aging, but lifelong dynamics within the same individual remain largely unknown. Here we firstly report the high temporal resolution dynamics of gut microbiomes in mice sharing the same genetic background and environment from their birth to natural death, spanning >1,000 days. The 16S rRNA sequencing analysis revealed 9 patterns of OTU temporal dynamics and 38 common “life-core” bacterial species/operational taxonomic units (OTUs) in ≥80% of all samples across the lifespan of individual mice. The life-core OTUs are largely represented by the phylum Bacteroidota, whereas the transient bacterial group predominantly includes the phylum Firmicutes (Bacillota). Despite the shared genetic background and dietary habits, the gut microbiome structure significantly diversified with age and among individuals. A positive correlation existed between longevity and the microbiome α-diversity in middle age (200–500 days) followed by a negative correlation in old age (>700 days), likely influenced by the increase in diversity during the last days of life. The abundance of several “life-core” species also exhibited non-static correlation trends with lifespan. Overall, this research characterized the gut microbiomes based on its persistence over host’s lifetime and suggested a non-static host-microbiome relationship within individual mice.
