## Supplementary Table for "High-resolution temporal profiling of the gut microbiome through the whole life of mice"

### Sheet: Table S1
Table S1. Mouse information and Statistics of 16S V1-V2 sequencing
Mouse	Sex	Lifespan (days)	Sample#	Total filter-passed read#	Read# used for clustering*	all OTU#*
M1	male	1049	218	1732021	654000	6984
M2	female	832	179	1769543	537000	4094
M3	female	964	207	2039091	621000	6345
M4	female	966	200	1460529	600000	4958
M5	female	848	181	1783832	543000	5954
M7	female	944	200	2997790	600000	5968
M8	female	886	192	1891610	576000	5220
M6	female	524	107	1045964	321000	3626
Mo	female	>702	148	1799157	444000	3895
Fa	male	>854	183	1465389	549000	4616
All	-	-	1815	17984926	5445000	21768
*Data from clustering of 3,000 filter-passed reads per sample.

### Sheet: Table S2
Table S2. Life-core OTUs
OTUs*	Clusters of dynamics pattern							Shared mice #	Closest species in the database (16S identity)	Family	Phylum
	M1	M2	M3	M4	M5	M7	M8
OTU00001	2	2	2	8	2	8	8	7	s__CAG-485 sp002493045 (100%)	Muribaculaceae	Bacteroidota
OTU00002	5	3	7	7	7	7	7	7	s__unclassified Lactobacillus (100%)	Lactobacillaceae	Firmicutes
OTU00003	2	2	2	8	2	8	8	7	s__CAG-485 sp002493045 (87.34%)	Muribaculaceae	Bacteroidota
OTU00004		7	7	7	7	7	7	6	s__Lactobacillus intestinalis (100%)	Lactobacillaceae	Firmicutes
OTU00005	5	5	3	5	3	5	5	7	s__unclassified Ligilactobacillus (100%)	Lactobacillaceae	Firmicutes
OTU00006			9		7	9	9	4	s__Paraprevotella sp003477995 (91.75%)	Bacteroidaceae	Bacteroidota
OTU00007	5	7	7	7	7	7	7	7	s__Limosilactobacillus reuteri (99.71%)	Lactobacillaceae	Firmicutes
OTU00008			6		6	6		3	s__Dubosiella sp000403415 (88.85%)	Erysipelotrichaceae	Firmicutes
OTU00009	2	2	2	2	2	8	8	7	s__Duncaniella dubosii (100%)	Muribaculaceae	Bacteroidota
OTU00010		3	7	3	9	3	3	6	s__Limosilactobacillus caviae (97.96%)	Lactobacillaceae	Firmicutes
OTU00011	3	1	9	9	2	9	9	7	s__unclassified Duncaniella (90.73%)	Muribaculaceae	Bacteroidota
OTU00012	9	8	9	9	8	8	9	7	s__Prevotella sp002251365 (89.81%)	Bacteroidaceae	Bacteroidota
OTU00013	9	8	9	9	8	8	9	7	s__Prevotella sp002251365 (90.76%)	Bacteroidaceae	Bacteroidota
OTU00015	2	9	2	8	2	9	9	7	s__Muribaculum gordoncarteri (100%)	Muribaculaceae	Bacteroidota
OTU00016	2	2	2	2	2	8	8	7	s__Duncaniella muris (100%)	Muribaculaceae	Bacteroidota
OTU00018	5	3	7		3	5	5	6	s__Dwaynesavagella sp000270205 (100%)	Clostridiaceae	Firmicutes
OTU00019	3	3	7	3	2	7	8	7	s__CAG-485 sp002362485 (100%)	Muribaculaceae	Bacteroidota
OTU00020			9	9	9	9	9	5	s__Muribaculum gordoncarteri (97.49%)	Muribaculaceae	Bacteroidota
OTU00021	2	6	6	6	3	6	3	7	s__Paramuribaculum intestinale (99.37%)	Muribaculaceae	Bacteroidota
OTU00022	1	3	1	1	1	1	1	7	s__Bacteroides_H acidifaciens (100%)	Bacteroidaceae	Bacteroidota
OTU00023					9			1	s__Muribaculum gordoncarteri (96.26%)	Muribaculaceae	Bacteroidota
OTU00024	2	2	3	2	2	6	8	7	s__Muribaculum intestinale (100%)	Muribaculaceae	Bacteroidota
OTU00025	9	9	2	8	2	2	2	7	s__CAG-485 sp002493045 (90.51%)	Muribaculaceae	Bacteroidota
OTU00026	2	2	7	7	8	7	7	7	s__Duncaniella sp001689575 (90.73%)	Muribaculaceae	Bacteroidota
OTU00027	9	8	2	8	2	2	2	7	s__UBA7173 sp004102805 (90.88%)	Muribaculaceae	Bacteroidota
OTU00028	8	8	8	8	8	5	5	7	s__unclassified Alistipes_A_871400 (97.45%)	Rikenellaceae	Bacteroidota
OTU00030	5	5	5	5	1	5	5	7	s__UBA3263 sp001689615 (98.73%)	Muribaculaceae	Bacteroidota
OTU00031	1	2	2	3	8	8	8	7	s__Parabacteroides_B_862066 distasonis (100%)	Tannerellaceae	Bacteroidota
OTU00032			2	9	2	9	9	5	s__CAG-873 sp011959565 (92.77%)	Muribaculaceae	Bacteroidota
OTU00033	1	1	1	1	8	1	8	7	s__Phocaeicola_A_858004 vulgatus (93.33%)	Bacteroidaceae	Bacteroidota
OTU00034	1	1		1				3	s__Bacteroides_H rodentium (99.68%)	Bacteroidaceae	Bacteroidota
OTU00035	8				8	5		3	s__Gallalistipes aquisgranensis (91.08%)	Rikenellaceae	Bacteroidota
OTU00036	2	8	2	2	2	2	5	7	s__UBA7173 sp004102805 (88.64%)	Muribaculaceae	Bacteroidota
OTU00037	2	2	2	9	7	2	2	7	s__CAG-485 sp002493045 (88.29%)	Muribaculaceae	Bacteroidota
OTU00038	3	7	1	5	5	7	8	7	s__Duncaniella freteri (99.04%)	Muribaculaceae	Bacteroidota
OTU00040	1	3	1	1	1	1	1	7	s__UBA7173 sp002491305 (89.34%)	Muribaculaceae	Bacteroidota
OTU00041	2	2	3	3	3	8	3	7	s__Turicimonas muris (100%)	Burkholderiaceae	Proteobacteria
OTU00043	3	7	1	5	2	7	8	7	s__CAG-873 sp011959565 (100%)	Muribaculaceae	Bacteroidota
OTU00047		8		7			7	3	s__unclassified Lactococcus_A_343473 (100%)	Streptococcaceae	Firmicutes
OTU00048	2	8	1	1	2	2	5	7	s__UBA7173 sp002491305 (88.71%)	Muribaculaceae	Bacteroidota
OTU00049	1		1	1	8	3	3	6	s__Cryptobacteroides sp009774765 (88.25%)	UBA932	Bacteroidota
OTU00050			9	8	9	8	8	5	s__unclassified Faecalibaculum (100%)	Erysipelotrichaceae	Firmicutes
OTU00051	1		8		5			3	s__Odoribacter splanchnicus (100%)	Marinifilaceae	Bacteroidota
OTU00052	9	3	3	2	8	3	3	7	s__unclassified Muribaculaceae (88.99%)	Muribaculaceae	Bacteroidota
OTU00053	3	7	7	8	2	7	8	7	s__Duncaniella dubosii (88.25%)	Muribaculaceae	Bacteroidota
OTU00055	9	2	2	8	2	2	2	7	s__Duncaniella sp001689575 (99.04%)	Muribaculaceae	Bacteroidota
OTU00060	8	8	8	8	8	1	8	7	s__unclassified Rikenellaceae (95.22%)	Rikenellaceae	Bacteroidota
OTU00062	1	9	2	1	3	1	1	7	s__unclassified Duncaniella (89.66%)	Muribaculaceae	Bacteroidota
OTU00063					8			1	s__unclassified Evtepia (94.15%)	Oscillospiraceae	Firmicutes
OTU00067	3		3	1		3	3	5	s__Duncaniella dubosii (91.48%)	Muribaculaceae	Bacteroidota
OTU00073	8							1	s__unclassified Copromonas (95.37%)	Lachnospiraceae	Firmicutes
OTU00077		7		5				2	s__UBA7173 sp004102805 (91.14%)	Muribaculaceae	Bacteroidota
OTU00078	8		3	9	9	9	8	6	s__D16-34 sp003612515 (98.7%)	Eggerthellaceae	Actinobacteriota
OTU00079	5			8				2	s__Rikenella microfusus (91.72%)	Rikenellaceae	Bacteroidota
OTU00081	2	2	9	3	9	3	3	7	s__Parasutterella sp009767915 (100%)	Burkholderiaceae	Proteobacteria
OTU00083	8		2	2	2	2	5	6	s__UBA7173 sp004102805 (92.45%)	Muribaculaceae	Bacteroidota
OTU00092			8		8		8	3	s__Desulfovibrio_R_446353 sp011039135 (91.25%)	Desulfovibrionaceae	Desulfobacterota
OTU00093	2	2	2	2	7	2	2	7	s__CAG-485 sp002493045 (89.81%)	Muribaculaceae	Bacteroidota
OTU00096		2		2		1	2	4	s__unclassified Parabacteroides_B_862066 (96.45%)	Tannerellaceae	Bacteroidota
OTU00099	8	8	8	5	8	8	8	7	s__Nanosyncoccus sp003979185 (97.13%)	Nanosyncoccaceae	Patescibacteria
OTU00100						3	8	2	s__UBA7173 sp002491305 (87.54%)	Muribaculaceae	Bacteroidota
OTU00104	8			3				2	s__unclassified Schaedlerella (99.69%)	Lachnospiraceae	Firmicutes
OTU00105					8		5	2	s__UMGS1994 sp900553945 (99.37%)	CAG-508	Firmicutes
OTU00106				3				1	s__Adlercreutzia muris (99.67%)	Eggerthellaceae	Actinobacteriota
OTU00116	8	3		3			5	4	s__Bacteroides_H caecimuris (99.68%)	Bacteroidaceae	Bacteroidota
OTU00124	8	8	8	5	8	8	8	7	s__Nanosyncoccus sp003979185 (94.54%)	Nanosyncoccaceae	Patescibacteria
OTU01676		7	7	7	7	7	7	6	s__Limosilactobacillus reuteri (97.96%)	Lactobacillaceae	Firmicutes
OTU02232	2		2	8	2	8	8	6	s__Duncaniella dubosii (97.15%)	Muribaculaceae	Bacteroidota
OTU03002	2	2	2	2	2	8		6	s__Duncaniella dubosii (97.79%)	Muribaculaceae	Bacteroidota

### Sheet: Table S3
Table S3. List of OTUs related to pregnancy
OTU and closest species in database (16S identity %)	Phylum	Fold change		P-value (wilcox test, P<0.05)		abundance (avg. Bef)
		Bef -> Dur	Bef -> Aft	Bef -> Dur	Bef -> Aft
OTU00005_unclassified Ligilactobacillus (100%)	Firmicutes	0.24896	0.19914	0.00182222	0.00200092	0.112946
OTU00003_CAG-485 sp002493045 (87.34%)	Bacteroidota	1.436	1.79963	0.00209471	2.89243e-05	0.0329785
OTU00008_Dubosiella sp000403415 (88.85%)	Firmicutes	0.789116	1.70144	0.235154	0.00120499	0.021
OTU00018_Dwaynesavagella sp000270205 (100%)	Firmicutes	0.329948	0.305732	0.0028276	0.0100915	0.0157312
OTU00064_unclassified COE1 (97.12%)	Firmicutes	1.65526	0.268602	0.00848581	0.556873	0.0141828
OTU00016_Duncaniella muris (100%)	Bacteroidota	1.37347	1.70804	0.0185488	0.00168099	0.0108172
OTU00022_BacteroideH acidifaciens (100%)	Bacteroidota	0.440427	1.05854	0.00156956	0.0465122	0.0104516
OTU00015_Muribaculum gordoncarteri (100%)	Bacteroidota	1.95695	1.35448	0.000236195	0.067848	0.00912903
OTU00026_Duncaniella sp001689575 (90.73%)	Bacteroidota	1.399	0.628121	0.00239539	0.243504	0.00750538
OTU00024_Muribaculum intestinale (100%)	Bacteroidota	1.52448	1.4555	0.00305834	0.185092	0.00690323
OTU00033_Phocaeicola_A_858004 vulgatus (93.33%)	Bacteroidota	0.93967	0.551677	0.822116	0.0164189	0.00523656
OTU00027_UBA7173 sp004102805 (90.88%)	Bacteroidota	1.25514	2.8175	0.0676172	3.37276e-05	0.00423656
OTU00057_UBA3282 sp003611805 (94.48%)	Firmicutes	1.76631	0.435178	0.0139744	0.0120848	0.00372043
OTU00023_Muribaculum gordoncarteri (96.26%)	Bacteroidota	0.659976	4.28849	0.924098	2.73844e-06	0.00294624
OTU00207_Kineothrix sp000403275 (92.86%)	Firmicutes	0.457201	0.011953	0.0011988	0.000684649	0.00265591
OTU00162_UBA3282 sp003611805 (96.12%)	Firmicutes	0.445297	0.426997	0.36688	0.00850085	0.00260215
OTU00031_ParabacteroideB_862066 distasonis (100%)	Bacteroidota	1.68892	2.6623	0.00245628	0.174608	0.00246237
OTU00036_UBA7173 sp004102805 (88.64%)	Bacteroidota	1.44441	2.1825	0.00696467	2.26357e-05	0.00224731
OTU00058_unclassified Coprobacillaceae (86.42%)	Firmicutes	1.27747	0.447115	0.0289648	0.139611	0.00223656
OTU00092_Desulfovibrio_R_446353 sp011039135 (91.25%)	Desulfobacterota	1.8216	0.567206	0.0369771	0.352269	0.0021828
OTU00127_unclassified Porcincola (95.68%)	Firmicutes	2.00393	1.97071	0.00325305	0.692882	0.00215054
OTU07596s__Paramuribaculum intestinale (98.11%)	Bacteroidota	0.738095	0.39119	0.222853	0.00360918	0.00215054
OTU00032_CAG-873 sp011959565 (92.77%)	Bacteroidota	3.40051	5.99514	5.90813e-07	3.26134e-10	0.00210753
OTU00052_unclassified Muribaculaceae (88.99%)	Bacteroidota	1.44177	1.07846	0.00516566	0.18982	0.00207527
OTU00360_Ventrimonas sp003611875 (94.14%)	Firmicutes	0.439798	0	0.0885582	0.0155433	0.00207527
OTU00062_unclassified Duncaniella (89.66%)	Bacteroidota	1.08254	2.01746	0.913623	0.000159126	0.00193548
OTU00087_Clostridium cocleatum (99.67%)	Firmicutes	0.171022	0.180023	0.000513224	0.00160779	0.00176344
OTU00147_unclassified 14-2 (100%)	Firmicutes	0.0097761	0.0391044	0.00453117	0.0952374	0.00162366
OTU00020_Muribaculum gordoncarteri (97.49%)	Bacteroidota	3.69567	4.73005	3.16178e-05	6.88969e-07	0.00152688
OTU00048_UBA7173 sp002491305 (88.71%)	Bacteroidota	1.68558	1.42384	0.002777	0.0681732	0.00151613
OTU00050_unclassified Faecalibaculum (100%)	Firmicutes	1.31473	2.5026	0.0612307	2.41922e-08	0.00137634
OTU00076_Eubacterium_R sp000436835 (98.45%)	Firmicutes	0.633586	2.79562	0.565377	0.0152805	0.00121505
OTU00314_unclassified Sporofaciens (97.84%)	Firmicutes	1.01737	0.930931	0.014951	0.714691	0.00119355
OTU00096_unclassified ParabacteroideB_862066 (96.45%)	Bacteroidota	1.83814	1.17811	0.00522238	0.704486	0.00111828
OTU00088_unclassified MD308 (94.14%)	Firmicutes	3.155	1.20121	0.00196234	0.193655	0.00109677
OTU00279_Acetatifactor sp011959105 (99.36%)	Firmicutes	0.0959524	0	0.0124592	0.0698167	0.00107527
OTU00175_unclassified UBA3402 (95.99%)	Firmicutes	3.406	1.90675	0.000220839	0.4367	0.00103226
OTU00107_unclassified Duncaniella (88.22%)	Bacteroidota	0.592014	0.999504	0.0337031	0.93703	0.00103226
OTU00160_unclassified Lacrimispora (91.67%)	Firmicutes	3.79982	1.45797	0.000595352	0.673252	0.000870968
OTU00054_UMGS1994 sp900553945 (100%)	Firmicutes	1.4666	4.60111	0.840221	0.00188923	0.000827957
OTU00049_Cryptobacteroides sp009774765 (88.25%)	Bacteroidota	0.866032	1.67302	0.436704	0.0154463	0.000806452
OTU00351_unclassified Dysosmobacter (95.99%)	Firmicutes	1.96825	0.492063	0.261411	0.0438422	0.000741935
OTU00239_CAG-56 sp004793585 (100%)	Firmicutes	1.60839	0.705046	0.0117223	0.976837	0.00072043
OTU00061_Schaedlerella sp000403295 (96.91%)	Firmicutes	0.677596	1.81499	0.00680602	0.000766358	0.000655914
OTU00274_ButyricicoccuA_77030 pullicaecorum (92.62%)	Firmicutes	2.76048	0.560952	0.184485	0.0229827	0.000537634
OTU00133_unclassified RuminococcuB (96.32%)	Firmicutes	3.16327	1.80758	0.00529926	0.96997	0.000526882
OTU00206_Sporofaciens musculi (94.75%)	Firmicutes	3.41584	4.35991	0.00194882	0.0463213	0.000462366
OTU00114_CAG-485 sp002362485 (90.13%)	Bacteroidota	1.04707	2.64341	0.361163	0.0105676	0.000462366
OTU00100_UBA7173 sp002491305 (87.54%)	Bacteroidota	3.25992	2.70635	0.000234024	0.00253279	0.000387097
OTU00066_Velocimicrobium porci (91.23%)	Firmicutes	7.67172	5.63636	0.262279	0.000279098	0.000354839
OTU00070_RuminococcuC_59129 flavefacienF (96.1%)	Firmicutes	4.71854	3.47959	0.0218998	0.00118868	0.000301075
OTU00102_1XD8-76 sp003611955 (92.84%)	Firmicutes	5.24048	10.7024	0.0192771	0.000275211	0.000215054
OTU00042_Bifidobacterium globosum (100%)	Actinobacteriota	4.7005	15.3058	0.46868	1.13582e-05	0.000204301
OTU00063_unclassified Evtepia (94.15%)	Firmicutes	3.15741	9.84127	0.222462	1.04228e-07	0.000193548
OTU00111_Adlercreutzia caecicola (93.16%)	Actinobacteriota	2.34454	8.2493	0.44054	4.15444e-06	0.000182796
OTU00110_UMGS1994 sp900553945 (100%)	Firmicutes	1.86695	6.07843	0.22792	0.000663739	0.000182796
OTU00363_Clostridium aminophilum (90.97%)	Firmicutes	10.5794	3.93651	8.78527e-05	0.884953	9.67742e-05
OTU00039_UBA3282 sp003611805 (94.03%)	Firmicutes	32.1599	83.5102	2.10633e-06	3.03652e-09	7.52688e-05
OTU00438_Dorea_A longicatena (95.06%)	Firmicutes	16.9762	209.619	0.0280824	1.72982e-07	1.07527e-05

### Sheet: Table S4
Table S4. List of OTUs related to tumorigenesis.
	OTU and closest species in database (16S identity %)	Average relative abundance		SE		p value	Phylum	Family
		non-tumor	tumor	non-tumor	tumor	wilcox test
Tumor-enriched	OTU00006_Paraprevotella sp003477995 (91.75%)	15.7931	103.138	5.64648	20.3697	8.06951e-05	Bacteroidota	Bacteroidaceae
	OTU00029_Muribaculum gordoncarteri (99.37%)	4.51724	63.3103	1.95618	12.2924	2.57207e-06	Bacteroidota	Muribaculaceae
	OTU00022_BacteroideH acidifaciens (100%)	41.4483	97.931	4.6375	19.2449	0.00392376	Bacteroidota	Bacteroidaceae
	OTU00018_Dwaynesavagella sp000270205 (100%)	47.2414	99.7241	13.1392	18.2427	0.00262734	Firmicutes	Clostridiaceae
	OTU00010_Limosilactobacillus caviae (97.96%)	52.6207	94.7241	10.7925	15.0416	0.0182565	Firmicutes	Lactobacillaceae
	OTU00012_Prevotella sp002251365 (89.81%)	25.4828	66.5517	3.96214	12.1174	0.0389608	Bacteroidota	Bacteroidaceae
	OTU00020_Muribaculum gordoncarteri (97.49%)	14.2759	46.9655	4.32939	8.91855	0.0017683	Bacteroidota	Muribaculaceae
	OTU00013_Prevotella sp002251365 (90.76%)	16.1724	40.5862	2.30873	7.41877	0.042861	Bacteroidota	Bacteroidaceae
	OTU00091_UBA3282 sp003611805 (100%)	3.62069	25.4483	1.32093	10.2745	0.0408177	Firmicutes	Lachnospiraceae
	OTU00070_RuminococcuC_59129 flavefacienF (96.1%)	0.689655	18.6207	0.325831	4.55438	0.000127948	Firmicutes	Ruminococcaceae
	OTU00035_Gallalistipes aquisgranensis (91.08%)	6.68966	22.4483	1.49721	4.32275	0.000243265	Bacteroidota	Rikenellaceae
	OTU00027_UBA7173 sp004102805 (90.88%)	16.6552	30.7241	3.28839	3.80041	0.00834688	Bacteroidota	Muribaculaceae
	OTU00370_Acetatifactor sp011959105 (93.61%)	0.310345	6.13793	0.157751	3.28218	0.0142443	Firmicutes	Lachnospiraceae
	OTU00074_unclassified Merdisoma (93.21%)	1.13793	6.75862	0.592906	1.53743	0.000107086	Firmicutes	Lachnospiraceae
	OTU00088_unclassified MD308 (94.14%)	0.172414	5.31034	0.10011	1.6303	0.000765401	Firmicutes	Lachnospiraceae
	OTU00103_AlistipeA_871400 excrementavium (94.55%)	1.13793	6.17241	0.467474	0.983946	5.50791e-05	Bacteroidota	Rikenellaceae
	OTU00157_COE1 sp000403335 (92.97%)	0.0689655	5	0.0478872	1.95516	0.0208056	Firmicutes	Lachnospiraceae
	OTU00105_UMGS1994 sp900553945 (99.37%)	1.96552	6.27586	0.482407	0.963492	0.000362026	Firmicutes	CAG-508
	OTU00155_UBA7173 sp002491305 (92.21%)	2.68966	7	1.90094	2.33363	0.0027299	Bacteroidota	Muribaculaceae
	OTU00150_unclassified AlistipeA_871400 (92.33%)	0.482759	4.65517	0.169182	1.31051	2.28195e-06	Bacteroidota	Rikenellaceae
	OTU02732_Muribaculum gordoncarteri (97.49%)	0.206897	4.24138	0.103858	0.973358	6.80657e-05	Bacteroidota	Muribaculaceae
	OTU00451_UBA3282 sp003611805 (93.09%)	0.344828	4.2069	0.166653	1.47757	0.0102629	Firmicutes	Lachnospiraceae
	OTU00474_Butyribacter sp003612285 (89.88%)	0	3.58621	0	1.258	1.52932e-05	Firmicutes	Lachnospiraceae
	OTU00297_UBA3282 sp003611805 (92.94%)	0.37931	3.89655	0.167669	1.55233	0.0170173	Firmicutes	Lachnospiraceae
	OTU00201_Butyribacter intestini (89.23%)	0.0344828	3.37931	0.0344828	1.27636	0.000491405	Firmicutes	Lachnospiraceae
	OTU00100_UBA7173 sp002491305 (87.54%)	0.551724	3.65517	0.208124	0.778839	4.46471e-05	Bacteroidota	Muribaculaceae
	OTU00198_unclassified Negativibacillus (96.51%)	0.655172	3.68966	0.212166	0.977712	0.00140332	Firmicutes	Ruminococcaceae
	OTU00127_unclassified Porcincola (95.68%)	1.41379	4.37931	0.331132	1.87307	0.0265511	Firmicutes	Lachnospiraceae
	OTU00183_unclassified Oscillospiraceae_88309 (99.38%)	1.41379	4.24138	0.450826	0.766695	0.00369674	Firmicutes	Oscillospiraceae
	OTU00174_Kineothrix sp000403275 (93.79%)	0.793103	3.62069	0.337986	1.33115	0.0454355	Firmicutes	Lachnospiraceae
	OTU00126_unclassified UBA3263 (89.1%)	1.89655	3.93103	0.375824	0.525064	0.00536673	Bacteroidota	Muribaculaceae
	OTU00058_unclassified Coprobacillaceae (86.42%)	2.31034	3.86207	0.543895	0.576049	0.0204661	Firmicutes	Coprobacillaceae
Tumor-depleted	OTU00145_COE1 sp000403335 (97.44%)	3.06897	2.34483	1.10075	1.83244	0.0190982	Firmicutes	Lachnospiraceae
	OTU00114_CAG-485 sp002362485 (90.13%)	3.93103	2.51724	2.26177	0.56285	0.0426081	Bacteroidota	Muribaculaceae
	OTU03002_Duncaniella dubosii (97.79%)	3.72414	2.10345	0.493546	0.382321	0.0212586	Bacteroidota	Muribaculaceae
	OTU02232_Duncaniella dubosii (97.15%)	4.03448	1.82759	0.469469	0.333178	0.000213845	Bacteroidota	Muribaculaceae
	OTU00190_UBA3282 sp003611805 (91.92%)	4.17241	1.7931	0.786382	0.436565	0.0360234	Firmicutes	Lachnospiraceae
	OTU00092_Desulfovibrio_R_446353 sp011039135 (91.25%)	6	3.51724	1.34641	1.39282	0.0191145	Desulfobacterota	Desulfovibrionaceae
	OTU00266_Coprocola sp000364165 (97.46%)	4	1.44828	0.973795	0.44552	0.0284499	Firmicutes	Anaerotignaceae
	OTU00093_CAG-485 sp002493045 (89.81%)	10.1034	7.37931	0.839811	0.695541	0.00985968	Bacteroidota	Muribaculaceae
	OTU00602_Eisenbergiella porci (90.09%)	4.06897	1	1.26815	0.800246	0.00716334	Firmicutes	Lachnospiraceae
	OTU00273_Muribaculum intestinale (88.96%)	3.96552	0.586207	0.880107	0.2017	1.35345e-05	Bacteroidota	Muribaculaceae
	OTU00171_unclassified MD308 (95.37%)	3.65517	0.137931	1.38631	0.107869	0.00108818	Firmicutes	Lachnospiraceae
	OTU00082_Eubacterium_R sp011958665 (100%)	10.3448	6.75862	1.91974	1.69805	0.0494815	Firmicutes	Acutalibacteraceae
	OTU00365_unclassified Duncaniella (91.54%)	4.06897	0	1.77831	0	0.0234721	Bacteroidota	Muribaculaceae
	OTU00371_unclassified Duncaniella (91.85%)	4.41379	0.0344828	1.91926	0.0344828	0.0234721	Bacteroidota	Muribaculaceae
	OTU00026_Duncaniella sp001689575 (90.73%)	16.5862	11.8966	1.75712	2.04105	0.0165983	Bacteroidota	Muribaculaceae
	OTU00041_Turicimonas muris (100%)	10.3103	5.37931	1.60441	1.1801	0.0197841	Proteobacteria	Burkholderiaceae
	OTU00073_unclassified Copromonas (95.37%)	9.2069	4	2.10113	0.818505	0.0462034	Firmicutes	Lachnospiraceae
	OTU00059_Clostridium_T disporicum_203972 (100%)	5.34483	0.0344828	2.42487	0.0344828	0.0234721	Firmicutes	Clostridiaceae
	OTU00048_UBA7173 sp002491305 (88.71%)	9.96552	4.55172	2.11054	0.672445	0.0221038	Bacteroidota	Muribaculaceae
	OTU00077_UBA7173 sp004102805 (91.14%)	12.3103	5.62069	1.97403	1.11684	0.0153712	Bacteroidota	Muribaculaceae
	OTU00043_CAG-873 sp011959565 (100%)	13.3448	6.44828	1.78959	1.36961	0.00163502	Bacteroidota	Muribaculaceae
	OTU00055_Duncaniella sp001689575 (99.04%)	13.5862	5.34483	2.87229	1.05077	0.00507732	Bacteroidota	Muribaculaceae
	OTU00051_Odoribacter splanchnicus (100%)	11.2069	2.93103	1.92877	0.538953	9.47123e-05	Bacteroidota	Marinifilaceae
	OTU00191_Kineothrix sp000403275 (93.39%)	9.75862	0.517241	5.45304	0.260828	0.0318032	Firmicutes	Lachnospiraceae
	OTU00036_UBA7173 sp004102805 (88.64%)	19.2759	9.58621	1.78933	0.96938	1.8723e-05	Bacteroidota	Muribaculaceae
	OTU01435_unclassified AlistipeA_871400 (99.36%)	10.5517	0	3.77168	0	1.53775e-07	Bacteroidota	Rikenellaceae
	OTU00024_Muribaculum intestinale (100%)	30.3793	19.7931	3.60501	2.55259	0.0462975	Bacteroidota	Muribaculaceae
	OTU00021_Paramuribaculum intestinale (99.37%)	46.3103	31.1034	5.96503	4.54787	0.048843	Bacteroidota	Muribaculaceae
	OTU00015_Muribaculum gordoncarteri (100%)	37.2759	14.6552	4.17148	2.20572	5.37448e-06	Bacteroidota	Muribaculaceae
	OTU00009_Duncaniella dubosii (100%)	79.7241	55.8966	7.48774	5.12344	0.0101211	Bacteroidota	Muribaculaceae
	OTU00017_unclassified Erysipelotrichaceae (88.49%)	78.7931	9.96552	27.2195	3.34638	0.00404041	Firmicutes	Erysipelotrichaceae
	OTU00008_Dubosiella sp000403415 (88.85%)	102.241	14.3103	28.5461	9.77356	0.00659819	Firmicutes	Erysipelotrichaceae
	OTU00005_unclassified Ligilactobacillus (100%)	301.931	56.1724	57.596	9.01368	6.18388e-06	Firmicutes	Lactobacillaceae
